# Incomplete references leave bulk deconvolution targets non-identifiable, but identification has a computable precision price

**DOI:** 10.64898/2026.09.10.750775

**Authors:** Hanyu Jiang, Fei Gao, Peixi Liu, Yaheng Wu, Ying Jie, Ying Li, Yang Jiang

**Affiliations:** Department of Ophthalmology, Peking Union Medical College Hospital, Chinese Academy of Medical Sciences and Peking Union Medical College, Beijing 100730, China; Beijing Key Laboratory of Fundus Diseases Intelligent Diagnosis & Drug/Device Development and Translation, Beijing 100730, China; Key Laboratory of Ocular Fundus Diseases, Chinese Academy of Medical Sciences, Beijing 100730, China; Eight-Year Medical Doctor Program, Chinese Academy of Medical Sciences and Peking Union Medical College, Beijing 100730, China; CAMS Key Laboratory of Translational Research on Lung Cancer, State Key Laboratory of Molecular Oncology, Department of Medical Oncology, National Cancer Center/National Clinical Research Center for Cancer/Cancer Hospital, Chinese Academy of Medical Sciences and Peking Union Medical College, Beijing 100021, China; Beijing Institute of Ophthalmology, Beijing Tongren Eye Center, Beijing Tongren Hospital, Capital Medical University, Beijing 100730, China

**Keywords:** deconvolution, reference incompleteness, cell-type composition, measurement operator, identifiability, partial identification, provenance

## Abstract

**Background:** Reference-based deconvolution estimates cell-type proportions from bulk profiles. Incomplete references compromise these estimates, yet many remedies return point estimates. We separate the operator provenance that reproduces an estimate from the information and precision that identify its target.

**Results:** Two operator histories at one reduced reference give different estimators: 28.2% of 196,420 sample-deletion pairs differed by >0.1 total variation; locking every learned component made paths identical. Across nine cohorts, operator history reversed 160 of 952 association signs, 31 with a significant path, and changed significance for 126. Observationally equivalent completions can fill the open simplex and reverse retained-type rankings. Under a joint zero-exposure condition, shared structure leaves inherited bounds unchanged; one to six uncalibrated views also gave identical bounds. A profile library contracted estimator-output envelopes by 98.93% yet covered the full-reference effect for 42.77%, with 19 wrong-sign certificates; conditional sharp bounds stayed at [−1, 1]. Treating RNA yields as exact collapsed intervals to points covering none of seven flow-measured targets: contraction without coverage is false certainty. Calibrated cross-modal anchors contract width to 0.51 at six types but certify no valid sign. Exact RNA yields identify cell fractions from RNA contributions; a decisive sign in blood requires ±2.6% proxy accuracy with near-total contraction of donor-heterogeneity and dynamic-range envelopes.

**Conclusions:** Incomplete-reference deconvolution is an identification problem, not only an estimation problem. Remedies must be scored on shrinkage, coverage, certification and false certification against held-out targets. fitdrop implements this scoring and a precision frontier for planning decisive measurements.
