## Additional file 4: Data S2 for "Incomplete references leave bulk deconvolution targets non-identifiable, but identification has a computable precision price": s2b_failure_manifest.tsv

task_id	batch_id	unit_id	estimator	deletion	profile_id	analysis_scope	status	failure_reason	failure_detail	n_samples	n_failed_samples	failed_samples	retained_mass_min	retained_mass_max	deleted_fraction_min	deleted_fraction_max
01fe16ee18a625d563a48fd34009c4e9c9f44e5cb5ba102dadfc75a0f04e313a	5ee48cf4e687dd41dbfd423e724b2fe6846de267a8c49c60990c13bb0625c69c	GSE77938	NNLS	Endothelium	cornea_integrated_atlas::vZyl2_sc_S004::Endothelium	primary	solver_failure	retained_mass_zero_after_deletion	NNLS assigned zero or non-finite total mass to retained types for 3/50 samples after completing deleted type Endothelium with profile cornea_integrated_atlas::vZyl2_sc_S004::Endothelium; retained profiles cannot be renormalized	50	3	KC_15,KC_18,KC_19	0	1	0	1
07dc73f30bf3d661812ff96a9bcc5af1047440c9613d4db3014c356c87ae84e1	6b55182a594bdeca0948e6f1b3adff4ac03df7dec00d9e4b587abb2b30532d31	GSE112155	NNLS	Epithelium	cornea_integrated_atlas::vZyl2_sc_S010::Epithelium	primary	solver_failure	retained_mass_zero_after_deletion	NNLS assigned zero or non-finite total mass to retained types for 20/20 samples after completing deleted type Epithelium with profile cornea_integrated_atlas::vZyl2_sc_S010::Epithelium; retained profiles cannot be renormalized	20	20	Con_43,Con_48,Con_49,Con_51,Con_55,Con_S2,Con_S7,Con_S8,Con_S9,Con_S10,KC_17,KC_18,KC_19,KC_20,KC_21,KC_S1,KC_S3,KC_S4,KC_S5,KC_S6	0	0	1	1
099ff6e49a384283bf5f7727a230af2a69e8aafec3b26192e1cebed915fa6ea7	6b55182a594bdeca0948e6f1b3adff4ac03df7dec00d9e4b587abb2b30532d31	GSE112155	NNLS	Epithelium	cornea_integrated_atlas::Glyco_Donor2046::Epithelium	primary	solver_failure	retained_mass_zero_after_deletion	NNLS assigned zero or non-finite total mass to retained types for 20/20 samples after completing deleted type Epithelium with profile cornea_integrated_atlas::Glyco_Donor2046::Epithelium; retained profiles cannot be renormalized	20	20	Con_43,Con_48,Con_49,Con_51,Con_55,Con_S2,Con_S7,Con_S8,Con_S9,Con_S10,KC_17,KC_18,KC_19,KC_20,KC_21,KC_S1,KC_S3,KC_S4,KC_S5,KC_S6	0	0	1	1
1437daf6a5424dde85b16861fa4437c2945f349519fc2c806aedd23b327a3546	5ee48cf4e687dd41dbfd423e724b2fe6846de267a8c49c60990c13bb0625c69c	GSE77938	NNLS	Endothelium	cornea_integrated_atlas::Collin_1::Endothelium	primary	solver_failure	retained_mass_zero_after_deletion	NNLS assigned zero or non-finite total mass to retained types for 6/50 samples after completing deleted type Endothelium with profile cornea_integrated_atlas::Collin_1::Endothelium; retained profiles cannot be renormalized	50	6	KC_15,KC_16,KC_17,KC_18,KC_19,KC_20	0	1	0	1
23b7760b03e13962dc386b8c58877bef63734777e5c66d06df10f57e7c5a38b5	0681ef89b58c2171e50bec51e1b432d7cd909b0a123d7ae18266a4ee2dc83950	GSE68719	NNLS	Oligodendrocytes	huuki_myers::Br6522::Oligo	primary	solver_failure	retained_mass_zero_after_deletion	NNLS assigned zero or non-finite total mass to retained types for 4/73 samples after completing deleted type Oligodendrocytes with profile huuki_myers::Br6522::Oligo; retained profiles cannot be renormalized	73	4	C_0009,C_0082,P_0021,P_0033	0	0.729474241447	0.270525758553	1
2a71d24b70e860d800d7aee6c10bfc05179c8560fbed8489462f6c7071d9f941	0681ef89b58c2171e50bec51e1b432d7cd909b0a123d7ae18266a4ee2dc83950	GSE68719	NNLS	Oligodendrocytes	huuki_myers::Br6423::Oligo	primary	solver_failure	retained_mass_zero_after_deletion	NNLS assigned zero or non-finite total mass to retained types for 9/73 samples after completing deleted type Oligodendrocytes with profile huuki_myers::Br6423::Oligo; retained profiles cannot be renormalized	73	9	C_0003,C_0009,C_0012,C_0038,C_0082,P_0015,P_0021,P_0033,P_0132	0	0.702943706167	0.297056293833	1
2a88ba0f9d2d51cf29078fa62450411e84febfb69fe31af34280aa545992bc7c	0681ef89b58c2171e50bec51e1b432d7cd909b0a123d7ae18266a4ee2dc83950	GSE68719	NNLS	Oligodendrocytes	huuki_myers::Br2720::Oligo	primary	solver_failure	retained_mass_zero_after_deletion	NNLS assigned zero or non-finite total mass to retained types for 1/73 samples after completing deleted type Oligodendrocytes with profile huuki_myers::Br2720::Oligo; retained profiles cannot be renormalized	73	1	C_0009	0	0.797849509713	0.202150490287	1
3037a665400c00bdd7f8c7e42a9a37276668a8f81da1707f3fda0f303528822a	6b55182a594bdeca0948e6f1b3adff4ac03df7dec00d9e4b587abb2b30532d31	GSE112155	NNLS	Epithelium	cornea_integrated_atlas::Collin_1::Epithelium	primary	solver_failure	retained_mass_zero_after_deletion	NNLS assigned zero or non-finite total mass to retained types for 20/20 samples after completing deleted type Epithelium with profile cornea_integrated_atlas::Collin_1::Epithelium; retained profiles cannot be renormalized	20	20	Con_43,Con_48,Con_49,Con_51,Con_55,Con_S2,Con_S7,Con_S8,Con_S9,Con_S10,KC_17,KC_18,KC_19,KC_20,KC_21,KC_S1,KC_S3,KC_S4,KC_S5,KC_S6	0	0	1	1
396fb2220601d8512b19855c96a171e29bcdb46706859fd2827c85ff3b4682ce	fe4797af1cee153af2dd11dd15a1213e92dbd797e64b8d3d1798edbd99ba6f2b	GSE112155	NNLS	Endothelium	cornea_integrated_atlas::vZyl2_sc_S010::Endothelium	primary	solver_failure	retained_mass_zero_after_deletion	NNLS assigned zero or non-finite total mass to retained types for 20/20 samples after completing deleted type Endothelium with profile cornea_integrated_atlas::vZyl2_sc_S010::Endothelium; retained profiles cannot be renormalized	20	20	Con_43,Con_48,Con_49,Con_51,Con_55,Con_S2,Con_S7,Con_S8,Con_S9,Con_S10,KC_17,KC_18,KC_19,KC_20,KC_21,KC_S1,KC_S3,KC_S4,KC_S5,KC_S6	0	0	1	1
40f74b7a3f4d639378eebed51a27a8a309603e00c2136562d5c110f619ccf3a1	6b55182a594bdeca0948e6f1b3adff4ac03df7dec00d9e4b587abb2b30532d31	GSE112155	NNLS	Epithelium	cornea_integrated_atlas::Glyco_Donor2206::Epithelium	primary	solver_failure	retained_mass_zero_after_deletion	NNLS assigned zero or non-finite total mass to retained types for 20/20 samples after completing deleted type Epithelium with profile cornea_integrated_atlas::Glyco_Donor2206::Epithelium; retained profiles cannot be renormalized	20	20	Con_43,Con_48,Con_49,Con_51,Con_55,Con_S2,Con_S7,Con_S8,Con_S9,Con_S10,KC_17,KC_18,KC_19,KC_20,KC_21,KC_S1,KC_S3,KC_S4,KC_S5,KC_S6	0	0	1	1
4fcbd5246f0ecae7b96ac0c9ddc9ffc6f7e106208850d4f5dee3a88401865f7a	0fa4667a9d1038b914fc942145487dcd26b78ca9ea4aeed0e3e41986fce90593	GSE171110	NNLS	B cells	PBMC_reference_full::TSP7::B_cells	primary	solver_failure	retained_mass_zero_after_deletion	NNLS assigned zero or non-finite total mass to retained types for 7/54 samples after completing deleted type B cells with profile PBMC_reference_full::TSP7::B_cells; retained profiles cannot be renormalized	54	7	67,73,74,81,82,85,91	0	1	0	1
51d09d39dbd636f7a25840e9eb0c1c525d4e7d785c9a8cf97fcaa64ebefd547b	0c16226fce45502499c24372ea0804988a2f113e171406e9e70ecd80f21447e1	GSE77938	NNLS	Epithelium	cornea_integrated_atlas::vZyl2_sc_S010::Epithelium	primary	solver_failure	retained_mass_zero_after_deletion	NNLS assigned zero or non-finite total mass to retained types for 24/50 samples after completing deleted type Epithelium with profile cornea_integrated_atlas::vZyl2_sc_S010::Epithelium; retained profiles cannot be renormalized	50	24	KR_53,KR_64,KC_35,KC_37,KC_39,KC_43,KC_45,KC_52,KC_15,KC_16,KC_18,KC_19,KC_21,KC_22,KC_23,KC_25,KC_26,KC_28,KC_30,KC_31,KC_32,KC_34,KC_55,KR_35	0	0.952913161045	0.0470868389546	1
52254b3b4e73e48d225800a533047cac196939c35210d063f9360a0ea07218c2	d27a3cc66f77dfdb8b034b89f3060d09527cc7a18eba19fcc4037b119ac01971	GSE166190	NNLS	Monocytes/macrophages	PBMC_reference_full::TSP2::Monocytes_macrophages	supplementary_subject_mean	solver_failure	retained_mass_zero_after_deletion	NNLS assigned zero or non-finite total mass to retained types for 1/98 samples after completing deleted type Monocytes/macrophages with profile PBMC_reference_full::TSP2::Monocytes_macrophages; retained profiles cannot be renormalized	98	1	Cluster1_Adult2_Neg_Visit2	0	1	0	1
53c7d320d776e885c4dbb19a87cd9d1ae8b25dd0f0f77c5b459dc78ff0503b5b	0c16226fce45502499c24372ea0804988a2f113e171406e9e70ecd80f21447e1	GSE77938	NNLS	Epithelium	cornea_integrated_atlas::Collin_4::Epithelium	primary	solver_failure	retained_mass_zero_after_deletion	NNLS assigned zero or non-finite total mass to retained types for 32/50 samples after completing deleted type Epithelium with profile cornea_integrated_atlas::Collin_4::Epithelium; retained profiles cannot be renormalized	50	32	KR_38,KR_53,KR_56,KR_61,KR_64,KC_35,KC_37,KC_39,KC_40,KC_43,KC_45,KC_47,KC_52,KC_15,KC_16,KC_18,KC_19,KC_20,KC_21,KC_22,KC_23,KC_25,KC_26,KC_28,KC_30,KC_31,KC_32,KC_34,KC_55,KR_08,KR_27,KR_35	0	0.940471791941	0.0595282080594	1
548230c9a65a3e9d64ebb35169774682b0d013ca26a38f09fd089b10624c4e38	9f80820328b334974853f5dafca6c444df863d1779f01c6e43ce90e5e80ff4dc	GSE68719	CIBERSORT	Oligodendrocytes	huuki_myers::Br8667::Oligo	primary	solver_failure	retained_mass_zero_after_deletion	CIBERSORT assigned zero or non-finite total mass to retained types for 4/73 samples after completing deleted type Oligodendrocytes with profile huuki_myers::Br8667::Oligo; retained profiles cannot be renormalized	73	4	C_0009,C_0012,C_0082,P_0033	0	0.609160482349	0.390839517651	1
58bfe3c5a389a901a1250b99af12f8e168f935cb76d031983e7a9131da22d3e8	0c16226fce45502499c24372ea0804988a2f113e171406e9e70ecd80f21447e1	GSE77938	NNLS	Epithelium	cornea_integrated_atlas::Collin_2::Epithelium	primary	solver_failure	retained_mass_zero_after_deletion	NNLS assigned zero or non-finite total mass to retained types for 18/50 samples after completing deleted type Epithelium with profile cornea_integrated_atlas::Collin_2::Epithelium; retained profiles cannot be renormalized	50	18	KR_53,KR_64,KC_35,KC_37,KC_39,KC_40,KC_43,KC_15,KC_16,KC_19,KC_22,KC_26,KC_28,KC_30,KC_31,KC_32,KC_34,KC_55	0	0.943222499232	0.0567775007682	1
5c264144d72770a626668192af3d1ecf07efadcb1e4d0e485c6d27d53971703d	0681ef89b58c2171e50bec51e1b432d7cd909b0a123d7ae18266a4ee2dc83950	GSE68719	NNLS	Oligodendrocytes	Allen_DFC::H19.30.002::Oligodendrocytes	primary	solver_failure	retained_mass_zero_after_deletion	NNLS assigned zero or non-finite total mass to retained types for 1/73 samples after completing deleted type Oligodendrocytes with profile Allen_DFC::H19.30.002::Oligodendrocytes; retained profiles cannot be renormalized	73	1	C_0009	0	0.818529892466	0.181470107534	1
5fe0dda8106f821da7a3d0019a062b915256ae23cce8356b43a2982da1c5d71c	0c16226fce45502499c24372ea0804988a2f113e171406e9e70ecd80f21447e1	GSE77938	NNLS	Epithelium	cornea_integrated_atlas::Collin_1::Epithelium	primary	solver_failure	retained_mass_zero_after_deletion	NNLS assigned zero or non-finite total mass to retained types for 27/50 samples after completing deleted type Epithelium with profile cornea_integrated_atlas::Collin_1::Epithelium; retained profiles cannot be renormalized	50	27	KR_38,KR_53,KR_64,KC_35,KC_37,KC_39,KC_40,KC_43,KC_45,KC_47,KC_52,KC_15,KC_16,KC_18,KC_19,KC_21,KC_22,KC_23,KC_25,KC_26,KC_28,KC_30,KC_31,KC_32,KC_34,KC_55,KR_35	0	0.93565677853	0.0643432214703	1
62c280a44a10cddc8f556023a407f490e62cfb93b47c2ce3e2965668f4ad62d4	0c16226fce45502499c24372ea0804988a2f113e171406e9e70ecd80f21447e1	GSE77938	NNLS	Epithelium	cornea_integrated_atlas::vZyl2_sc_S005::Epithelium	primary	solver_failure	retained_mass_zero_after_deletion	NNLS assigned zero or non-finite total mass to retained types for 9/50 samples after completing deleted type Epithelium with profile cornea_integrated_atlas::vZyl2_sc_S005::Epithelium; retained profiles cannot be renormalized	50	9	KR_64,KC_37,KC_43,KC_15,KC_16,KC_18,KC_23,KR_35,KR_52	0	0.868878861647	0.131121138353	1
6423a05264926e774923f587f22e62449795beaa2572fb4ca8d5911d0815cc28	6b55182a594bdeca0948e6f1b3adff4ac03df7dec00d9e4b587abb2b30532d31	GSE112155	NNLS	Epithelium	cornea_integrated_atlas::vZyl2_sc_S004::Epithelium	primary	solver_failure	retained_mass_zero_after_deletion	NNLS assigned zero or non-finite total mass to retained types for 20/20 samples after completing deleted type Epithelium with profile cornea_integrated_atlas::vZyl2_sc_S004::Epithelium; retained profiles cannot be renormalized	20	20	Con_43,Con_48,Con_49,Con_51,Con_55,Con_S2,Con_S7,Con_S8,Con_S9,Con_S10,KC_17,KC_18,KC_19,KC_20,KC_21,KC_S1,KC_S3,KC_S4,KC_S5,KC_S6	0	0	1	1
6782582c5f0d45112ee427cdb8cfba06963cff813afe798f581089acaa779f9c	0fa4667a9d1038b914fc942145487dcd26b78ca9ea4aeed0e3e41986fce90593	GSE171110	NNLS	B cells	PBMC_reference_full::TSP10::B_cells	primary	solver_failure	retained_mass_zero_after_deletion	NNLS assigned zero or non-finite total mass to retained types for 2/54 samples after completing deleted type B cells with profile PBMC_reference_full::TSP10::B_cells; retained profiles cannot be renormalized	54	2	73,91	0	1	0	1
6ba497cc319ecd2f940ebb9c65704899e164f96a8407872ff849c5758dcae0a2	3a4baf70aed98cc012d0ae22417335530a711af0a0ed2e980bea423c7f6b0d52	GSE102741	CIBERSORT	Excitatory neurons	huuki_myers::Br6423::Excit	primary	solver_failure	retained_mass_zero_after_deletion	CIBERSORT assigned zero or non-finite total mass to retained types for 1/52 samples after completing deleted type Excitatory neurons with profile huuki_myers::Br6423::Excit; retained profiles cannot be renormalized	52	1	sample13	0	0.797161052594	0.202838947406	1
6c74c22a2446d9ede5183ac3d4830aa2a4d2d523bbf133b8a997094520452b96	6b55182a594bdeca0948e6f1b3adff4ac03df7dec00d9e4b587abb2b30532d31	GSE112155	NNLS	Epithelium	cornea_integrated_atlas::vZyl2_sc_S008::Epithelium	primary	solver_failure	retained_mass_zero_after_deletion	NNLS assigned zero or non-finite total mass to retained types for 19/20 samples after completing deleted type Epithelium with profile cornea_integrated_atlas::vZyl2_sc_S008::Epithelium; retained profiles cannot be renormalized	20	19	Con_43,Con_48,Con_49,Con_55,Con_S2,Con_S7,Con_S8,Con_S9,Con_S10,KC_17,KC_18,KC_19,KC_20,KC_21,KC_S1,KC_S3,KC_S4,KC_S5,KC_S6	0	0.000290949061059	0.999709050939	1
70a2f2b4fcd7150b5c80951f8f4fe238b7dd217bd92048f1a906bb14f971c0ef	fe4797af1cee153af2dd11dd15a1213e92dbd797e64b8d3d1798edbd99ba6f2b	GSE112155	NNLS	Endothelium	cornea_integrated_atlas::vZyl2_sc_S004::Endothelium	primary	solver_failure	retained_mass_zero_after_deletion	NNLS assigned zero or non-finite total mass to retained types for 20/20 samples after completing deleted type Endothelium with profile cornea_integrated_atlas::vZyl2_sc_S004::Endothelium; retained profiles cannot be renormalized	20	20	Con_43,Con_48,Con_49,Con_51,Con_55,Con_S2,Con_S7,Con_S8,Con_S9,Con_S10,KC_17,KC_18,KC_19,KC_20,KC_21,KC_S1,KC_S3,KC_S4,KC_S5,KC_S6	0	0	1	1
7a8fb3c6d94c1e1139d8af4ce99e0c8806e0665961665da5e3f7b98c3655e0f8	0c16226fce45502499c24372ea0804988a2f113e171406e9e70ecd80f21447e1	GSE77938	NNLS	Epithelium	cornea_integrated_atlas::vZyl2_sc_S011::Epithelium	primary	solver_failure	retained_mass_zero_after_deletion	NNLS assigned zero or non-finite total mass to retained types for 33/50 samples after completing deleted type Epithelium with profile cornea_integrated_atlas::vZyl2_sc_S011::Epithelium; retained profiles cannot be renormalized	50	33	KR_50,KR_53,KR_57,KR_64,KC_35,KC_37,KC_39,KC_43,KC_45,KC_47,KC_52,KC_15,KC_16,KC_17,KC_18,KC_19,KC_20,KC_21,KC_22,KC_23,KC_25,KC_26,KC_28,KC_30,KC_31,KC_32,KC_34,KC_55,KR_08,KR_14,KR_28,KR_35,KR_52	0	0.927968499205	0.0720315007953	1
7f1bbbd473c89190c5f32a7bb4c07599c5a2f3817295a2056b9617101c19d10f	0c16226fce45502499c24372ea0804988a2f113e171406e9e70ecd80f21447e1	GSE77938	NNLS	Epithelium	cornea_integrated_atlas::vZyl2_sc_S008::Epithelium	primary	solver_failure	retained_mass_zero_after_deletion	NNLS assigned zero or non-finite total mass to retained types for 29/50 samples after completing deleted type Epithelium with profile cornea_integrated_atlas::vZyl2_sc_S008::Epithelium; retained profiles cannot be renormalized	50	29	KR_50,KR_53,KR_57,KR_64,KC_35,KC_37,KC_39,KC_43,KC_45,KC_52,KC_15,KC_16,KC_18,KC_19,KC_21,KC_22,KC_23,KC_25,KC_26,KC_28,KC_30,KC_31,KC_32,KC_34,KC_55,KR_08,KR_14,KR_35,KR_52	0	0.94739333097	0.05260666903	1
846a40e5c13753d5707d46a0489dc62683e2ce012443ac8d0bb67853477a7417	6b55182a594bdeca0948e6f1b3adff4ac03df7dec00d9e4b587abb2b30532d31	GSE112155	NNLS	Epithelium	cornea_integrated_atlas::Collin_3::Epithelium	primary	solver_failure	retained_mass_zero_after_deletion	NNLS assigned zero or non-finite total mass to retained types for 20/20 samples after completing deleted type Epithelium with profile cornea_integrated_atlas::Collin_3::Epithelium; retained profiles cannot be renormalized	20	20	Con_43,Con_48,Con_49,Con_51,Con_55,Con_S2,Con_S7,Con_S8,Con_S9,Con_S10,KC_17,KC_18,KC_19,KC_20,KC_21,KC_S1,KC_S3,KC_S4,KC_S5,KC_S6	0	0	1	1
853363592b87f39efca1a492c8fbfa1c67e62261dd7f19cd1e9d1e553e63fe0e	0681ef89b58c2171e50bec51e1b432d7cd909b0a123d7ae18266a4ee2dc83950	GSE68719	NNLS	Oligodendrocytes	Allen_DFC::H19.30.001::Oligodendrocytes	primary	solver_failure	retained_mass_zero_after_deletion	NNLS assigned zero or non-finite total mass to retained types for 1/73 samples after completing deleted type Oligodendrocytes with profile Allen_DFC::H19.30.001::Oligodendrocytes; retained profiles cannot be renormalized	73	1	C_0009	0	0.821178367786	0.178821632214	1
85bd1544a5437cdd8429773bb1e9f32b8ee332952929ff7d8f5fe1d4fddf7d91	0681ef89b58c2171e50bec51e1b432d7cd909b0a123d7ae18266a4ee2dc83950	GSE68719	NNLS	Oligodendrocytes	huuki_myers::Br2743::Oligo	primary	solver_failure	retained_mass_zero_after_deletion	NNLS assigned zero or non-finite total mass to retained types for 1/73 samples after completing deleted type Oligodendrocytes with profile huuki_myers::Br2743::Oligo; retained profiles cannot be renormalized	73	1	C_0009	0	0.813562516221	0.186437483779	1
86f16814aad3985d8dfe115a0cf1a42c980f53465b4d66b1e8f0aa8ad24adb3d	0c16226fce45502499c24372ea0804988a2f113e171406e9e70ecd80f21447e1	GSE77938	NNLS	Epithelium	cornea_integrated_atlas::Glyco_Donor2206::Epithelium	primary	solver_failure	retained_mass_zero_after_deletion	NNLS assigned zero or non-finite total mass to retained types for 5/50 samples after completing deleted type Epithelium with profile cornea_integrated_atlas::Glyco_Donor2206::Epithelium; retained profiles cannot be renormalized	50	5	KR_53,KR_64,KC_40,KC_30,KC_31	0	1	0	1
89a43e67b58f5e4310882bbdc312461c37d2eb3b3e864d59bed98db4cc4dad5c	0681ef89b58c2171e50bec51e1b432d7cd909b0a123d7ae18266a4ee2dc83950	GSE68719	NNLS	Oligodendrocytes	huuki_myers::Br8492::Oligo	primary	solver_failure	retained_mass_zero_after_deletion	NNLS assigned zero or non-finite total mass to retained types for 1/73 samples after completing deleted type Oligodendrocytes with profile huuki_myers::Br8492::Oligo; retained profiles cannot be renormalized	73	1	C_0009	0	0.77887027111	0.22112972889	1
968fe35581c155414bfad605f930850781a1e42997b3d00330ec720bf868ef22	6b55182a594bdeca0948e6f1b3adff4ac03df7dec00d9e4b587abb2b30532d31	GSE112155	NNLS	Epithelium	cornea_integrated_atlas::vZyl2_sc_S005::Epithelium	primary	solver_failure	retained_mass_zero_after_deletion	NNLS assigned zero or non-finite total mass to retained types for 18/20 samples after completing deleted type Epithelium with profile cornea_integrated_atlas::vZyl2_sc_S005::Epithelium; retained profiles cannot be renormalized	20	18	Con_43,Con_48,Con_49,Con_55,Con_S2,Con_S7,Con_S8,Con_S9,Con_S10,KC_17,KC_18,KC_20,KC_21,KC_S1,KC_S3,KC_S4,KC_S5,KC_S6	0	0.0524836288207	0.947516371179	1
969f45405a46192ab3c28a244b3ddb340e0f34221a5895dd8dafd0bf20ac67b8	0c16226fce45502499c24372ea0804988a2f113e171406e9e70ecd80f21447e1	GSE77938	NNLS	Epithelium	cornea_integrated_atlas::Collin_3::Epithelium	primary	solver_failure	retained_mass_zero_after_deletion	NNLS assigned zero or non-finite total mass to retained types for 34/50 samples after completing deleted type Epithelium with profile cornea_integrated_atlas::Collin_3::Epithelium; retained profiles cannot be renormalized	50	34	KR_38,KR_50,KR_53,KR_56,KR_57,KR_61,KR_64,KC_35,KC_37,KC_39,KC_40,KC_43,KC_45,KC_47,KC_52,KC_15,KC_16,KC_18,KC_19,KC_20,KC_21,KC_22,KC_23,KC_25,KC_26,KC_28,KC_30,KC_31,KC_32,KC_34,KC_55,KR_08,KR_28,KR_35	0	0.930486028184	0.0695139718158	1
9f93321a0c9d35c26e6a587123f7c2d36e77ae8532f0f5067946dbe67818aae8	6b55182a594bdeca0948e6f1b3adff4ac03df7dec00d9e4b587abb2b30532d31	GSE112155	NNLS	Epithelium	cornea_integrated_atlas::vZyl2_sc_S011::Epithelium	primary	solver_failure	retained_mass_zero_after_deletion	NNLS assigned zero or non-finite total mass to retained types for 20/20 samples after completing deleted type Epithelium with profile cornea_integrated_atlas::vZyl2_sc_S011::Epithelium; retained profiles cannot be renormalized	20	20	Con_43,Con_48,Con_49,Con_51,Con_55,Con_S2,Con_S7,Con_S8,Con_S9,Con_S10,KC_17,KC_18,KC_19,KC_20,KC_21,KC_S1,KC_S3,KC_S4,KC_S5,KC_S6	0	0	1	1
a4789234a3c61dd787d81cd3620261a34ce6363b3bd93a95f0ea3e24c9993ba1	5bb55eb3f1d105d4c07c6f46939368213ef498fc33a7d6f0da6fe808bcb0857f	GSE171110	NNLS	Monocytes/macrophages	PBMC_reference_full::TSP2::Monocytes_macrophages	primary	solver_failure	retained_mass_zero_after_deletion	NNLS assigned zero or non-finite total mass to retained types for 4/54 samples after completing deleted type Monocytes/macrophages with profile PBMC_reference_full::TSP2::Monocytes_macrophages; retained profiles cannot be renormalized	54	4	2064-V,1-C,32-C,101	0	1	0	1
b10bf58f156511a3fdfa3f370f61e0cf0932499ffef55a8d49d912b315d0d6ce	0681ef89b58c2171e50bec51e1b432d7cd909b0a123d7ae18266a4ee2dc83950	GSE68719	NNLS	Oligodendrocytes	huuki_myers::Br8667::Oligo	primary	solver_failure	retained_mass_zero_after_deletion	NNLS assigned zero or non-finite total mass to retained types for 9/73 samples after completing deleted type Oligodendrocytes with profile huuki_myers::Br8667::Oligo; retained profiles cannot be renormalized	73	9	C_0003,C_0009,C_0012,C_0038,C_0082,P_0015,P_0021,P_0033,P_0132	0	0.655834943146	0.344165056854	1
b1127b83fc66c5050618b48951d9e5cb33d961e907fd6b697281dc71ec244e27	0c16226fce45502499c24372ea0804988a2f113e171406e9e70ecd80f21447e1	GSE77938	NNLS	Epithelium	cornea_integrated_atlas::vZyl2_sc_S004::Epithelium	primary	solver_failure	retained_mass_zero_after_deletion	NNLS assigned zero or non-finite total mass to retained types for 36/50 samples after completing deleted type Epithelium with profile cornea_integrated_atlas::vZyl2_sc_S004::Epithelium; retained profiles cannot be renormalized	50	36	KR_38,KR_50,KR_53,KR_56,KR_57,KR_61,KR_64,KC_35,KC_37,KC_39,KC_40,KC_43,KC_45,KC_47,KC_52,KC_15,KC_16,KC_17,KC_18,KC_19,KC_20,KC_21,KC_22,KC_23,KC_25,KC_26,KC_28,KC_30,KC_31,KC_32,KC_34,KC_55,KR_08,KR_27,KR_28,KR_35	0	0.869660350382	0.130339649618	1
b5db0517ae50e86bdacf34928a522530cb9b39023052ca4a41adeaae9ba0d719	6b55182a594bdeca0948e6f1b3adff4ac03df7dec00d9e4b587abb2b30532d31	GSE112155	NNLS	Epithelium	cornea_integrated_atlas::Collin_2::Epithelium	primary	solver_failure	retained_mass_zero_after_deletion	NNLS assigned zero or non-finite total mass to retained types for 20/20 samples after completing deleted type Epithelium with profile cornea_integrated_atlas::Collin_2::Epithelium; retained profiles cannot be renormalized	20	20	Con_43,Con_48,Con_49,Con_51,Con_55,Con_S2,Con_S7,Con_S8,Con_S9,Con_S10,KC_17,KC_18,KC_19,KC_20,KC_21,KC_S1,KC_S3,KC_S4,KC_S5,KC_S6	0	0	1	1
c2ca37a7242e1321bcc187c57b75434cab020e34ba47fc829f888cbf0594608d	6b55182a594bdeca0948e6f1b3adff4ac03df7dec00d9e4b587abb2b30532d31	GSE112155	NNLS	Epithelium	cornea_integrated_atlas::Collin_4::Epithelium	primary	solver_failure	retained_mass_zero_after_deletion	NNLS assigned zero or non-finite total mass to retained types for 20/20 samples after completing deleted type Epithelium with profile cornea_integrated_atlas::Collin_4::Epithelium; retained profiles cannot be renormalized	20	20	Con_43,Con_48,Con_49,Con_51,Con_55,Con_S2,Con_S7,Con_S8,Con_S9,Con_S10,KC_17,KC_18,KC_19,KC_20,KC_21,KC_S1,KC_S3,KC_S4,KC_S5,KC_S6	0	0	1	1
c3b1a0f73024c9224029f536cb3ace01464fffc5eda49994332f58bdcca89cfd	f6befefd40e76daec09bd337566d5faea6a431fad35fee4a416cda1b5a17ac8a	GSE102556	CIBERSORT	Excitatory neurons	huuki_myers::Br6423::Excit	primary	solver_failure	retained_mass_zero_after_deletion	CIBERSORT assigned zero or non-finite total mass to retained types for 2/48 samples after completing deleted type Excitatory neurons with profile huuki_myers::Br6423::Excit; retained profiles cannot be renormalized	48	2	198.BA8_9,249.BA8_9	0	0.350700646955	0.649299353045	1
c6b14caea7da2843342a605ffb4a37a4e4ece97901653e151e673b2e14d7851d	0681ef89b58c2171e50bec51e1b432d7cd909b0a123d7ae18266a4ee2dc83950	GSE68719	NNLS	Oligodendrocytes	huuki_myers::Br3942::Oligo	primary	solver_failure	retained_mass_zero_after_deletion	NNLS assigned zero or non-finite total mass to retained types for 1/73 samples after completing deleted type Oligodendrocytes with profile huuki_myers::Br3942::Oligo; retained profiles cannot be renormalized	73	1	C_0012	0	0.798701629986	0.201298370014	1
c7eec4bb376d3031448e3620e757241df31f48bb3158b9b2143dc6f01edcb9cc	0c16226fce45502499c24372ea0804988a2f113e171406e9e70ecd80f21447e1	GSE77938	NNLS	Epithelium	cornea_integrated_atlas::Glyco_Donor3748::Epithelium	primary	solver_failure	retained_mass_zero_after_deletion	NNLS assigned zero or non-finite total mass to retained types for 13/50 samples after completing deleted type Epithelium with profile cornea_integrated_atlas::Glyco_Donor3748::Epithelium; retained profiles cannot be renormalized	50	13	KR_53,KR_64,KC_35,KC_37,KC_39,KC_40,KC_15,KC_16,KC_22,KC_30,KC_31,KC_32,KC_34	0	0.960757203598	0.0392427964017	1
cf0d94e1662b07e2452711dda2a3bff32957dc4de69b64a5efdff0ddf05a4ce5	0c16226fce45502499c24372ea0804988a2f113e171406e9e70ecd80f21447e1	GSE77938	NNLS	Epithelium	cornea_integrated_atlas::Glyco_Donor2046::Epithelium	primary	solver_failure	retained_mass_zero_after_deletion	NNLS assigned zero or non-finite total mass to retained types for 14/50 samples after completing deleted type Epithelium with profile cornea_integrated_atlas::Glyco_Donor2046::Epithelium; retained profiles cannot be renormalized	50	14	KR_53,KR_64,KC_35,KC_37,KC_39,KC_40,KC_43,KC_15,KC_16,KC_22,KC_30,KC_31,KC_32,KC_34	0	0.983383251787	0.0166167482126	1
e58919a27453383f0b51e53d5168a40869337bfd230193e82f1235bb53bca41d	fe4797af1cee153af2dd11dd15a1213e92dbd797e64b8d3d1798edbd99ba6f2b	GSE112155	NNLS	Endothelium	cornea_integrated_atlas::Collin_3::Endothelium	primary	solver_failure	retained_mass_zero_after_deletion	NNLS assigned zero or non-finite total mass to retained types for 9/20 samples after completing deleted type Endothelium with profile cornea_integrated_atlas::Collin_3::Endothelium; retained profiles cannot be renormalized	20	9	Con_43,Con_48,Con_49,Con_55,KC_17,KC_18,KC_20,KC_21,KC_S1	0	0.0371189066564	0.962881093344	1
ef3443ce69031a2ed1a55cb6d14a00baf3d9e6fa81d6b3ae27e68e3c2d56d48e	fe4797af1cee153af2dd11dd15a1213e92dbd797e64b8d3d1798edbd99ba6f2b	GSE112155	NNLS	Endothelium	cornea_integrated_atlas::Collin_1::Endothelium	primary	solver_failure	retained_mass_zero_after_deletion	NNLS assigned zero or non-finite total mass to retained types for 20/20 samples after completing deleted type Endothelium with profile cornea_integrated_atlas::Collin_1::Endothelium; retained profiles cannot be renormalized	20	20	Con_43,Con_48,Con_49,Con_51,Con_55,Con_S2,Con_S7,Con_S8,Con_S9,Con_S10,KC_17,KC_18,KC_19,KC_20,KC_21,KC_S1,KC_S3,KC_S4,KC_S5,KC_S6	0	0	1	1
f90397aa4fb2ca2839420877e9101d72cad2556e7d6bca85233ef9e63bd47c7a	6b55182a594bdeca0948e6f1b3adff4ac03df7dec00d9e4b587abb2b30532d31	GSE112155	NNLS	Epithelium	cornea_integrated_atlas::Glyco_Donor3748::Epithelium	primary	solver_failure	retained_mass_zero_after_deletion	NNLS assigned zero or non-finite total mass to retained types for 20/20 samples after completing deleted type Epithelium with profile cornea_integrated_atlas::Glyco_Donor3748::Epithelium; retained profiles cannot be renormalized	20	20	Con_43,Con_48,Con_49,Con_51,Con_55,Con_S2,Con_S7,Con_S8,Con_S9,Con_S10,KC_17,KC_18,KC_19,KC_20,KC_21,KC_S1,KC_S3,KC_S4,KC_S5,KC_S6	0	0	1	1
